# New Insights into Microbial Nitrogen Utilization in the Rumen Enabled by Genome-Resolved Multi-Omics

**DOI:** 10.1101/2025.03.23.644819

**Authors:** Ming Yan, Jeffrey Firkins, Jiarong Guo, Alejandro Relling, Zhongtang Yu

## Abstract

Optimizing nitrogen (N) utilization in ruminant production systems holds both economic and environmental significance. However, traditional paradigms of N metabolism, derived primarily from well-studied model rumen bacteria, cannot fully capture the diverse and complex N metabolic dynamics within the rumen ecosystem. To address this gap, we utilized comparative genomics and genome-resolved multi-omics analyses using a curated set of microbial genomes to investigate N assimilation and regulation in rumen microbes. We discovered that canonical mechanism of ammonia assimilation and regulation, such as the glutamine synthetase (GS)/glutamate synthase (GOGAT) pathways and its regulatory proteins, are absent in the genomes of many key and predominant rumen microbes, which likely utilize alternative pathways for ammonia assimilation. These findings challenge the applicability of *E. coli*-based N regulation models to rumen bacteria. We further linked polysaccharide utilization and ammonia assimilation across hundreds of rumen microbial species. Furthermore, we identified specific microbial species involved in ureolysis and denitrification, as well as phages carrying auxiliary metabolic genes that perform N assimilation. Using an animal trial involving 11 pairs of lamb twins in a crossover design, we demonstrated that dietary crude protein (CP) concentrations had minimal impact on rumen microbiome composition and expression of N assimilation genes. Instead, shifts in concentrate levels triggered alterations in N assimilation, including increased expression of amino acid biosynthesis pathways. These findings indicate a nuanced, species-specific microbial response to dietary interventions, highlighting the limitations of traditional N metabolism models applied to rumen microbes and the need for more granular studies of rumen microbial ecosystems.
