## Supplementary material for "New Insights into Microbial Nitrogen Utilization in the Rumen Enabled by Genome-Resolved Multi-Omics": Table S2.xlsx

### Sheet: kegg
Table S2: A list of nitrogen metabolism-related genes and their KEGG identifiers used for genome annotations
name	gene_id	protein_abbre	KO	EC	reaction	class	Note
glutamine synthetase	glnA/glnN	GS-I/GS-III	K01915	EC:6.3.1.2	Glutamate+NH4+​+ATP→Glutamine+ADP+Pi	N assimilation
glutamate synthase (NADPH) large chain	gltB	GOGAT	K00265	EC:1.4.1.13	L-glutamine + 2-oxoglutarate + NADPH + H+ ⇌ 2 L-glutamate + NADP+	N assimilation	NADPH dependent
glutamate synthase (NADPH) small chain	gltD	GOGAT	K00266	EC:1.4.1.13	L-glutamine + 2-oxoglutarate + NADPH + H+ ⇌ 2 L-glutamate + NADP+	N assimilation	NADPH dependent
glutamate synthase (ferredoxin)	gltS	Fd-GOGAT	K00284	EC:1.4.7.1	L-glutamine + 2-oxoglutarate + ferrodoxin (reduced) + H+ ⇌ 2 L-glutamate + ferrodoxin	N assimilation	ferrodoxin dependent
glutamate dehydrogenase (NADH)	gdhA	GDH	K00261	EC:1.4.1.3	H2O+L-glutamate + NAD + = 2-oxoglutarate+ H+ +NADH+ NH4+	N assimilation	NADH dependent
glutamate dehydrogenase (NADPH)	gdhA	GDH	K00262	EC:1.4.1.4	H2O+L-glutamate + NADP + = 2-oxoglutarate+ H+ +NADH+ NH4+	N assimilation	NADPH dependent
alanine dehydrogenase (NADH)	ala	AlaDH	K19244	EC: 1.4.1.1	L-alanine + H2O + NAD+ = pyruvate + NH3 + NADH + H+	N assimilation
alanine dehydrogenase (NAPDH)	ald	ALDH	K00259	EC: 1.4.1.1	L-alanine + H2O + NADP+ = pyruvate + NH3 + NADPH + H+	N assimilation	NADH dependent
aspartate ammonia-lyase/aspartase	aspA		K01744	EC 4.3.1.1	L-aspartate = fumarate + NH3	N assimilation
aspartate--ammonia ligase/ Asparagine synthetase	ansA/ansB	AS	K01914	EC: 6.3.1.1	ATP + L-aspartate + L-glutamine + H2O = AMP + diphosphate + L-asparagine + L-glutamate (overall reaction)	N assimilation	NADPH dependent
Urease	ureC, ureB, ureA, ureE, ureF, ureG, ureD/ureH, ureAB (or ureB + ureA)		K01428, K03187, K03188, K03189, K03190, K14048 (or K01429 + K01430)	EC 3.5.1.5	urea + H2O = CO2 + 2 NH3	N assimilation
Urease accessory protein (optional)	ureJ		K03192			N assimilation
Urea transporter	urtA, urtB, urtC, urtD, urtE		K11959-K11963			Transporter
high-affinity ammonium transporter	amtB	AmtB	K03320			Transporter
low-affinity nitrate transporter		NPF1, NRT1	K26551			Transporter
nitrate/chloride/glucosinolate transporter		NPF2, GTR, NRT1	K26552			Transporter
nitrite transporter		NPF3, NITR, NRT1	K26553			Transporter
nitrate transporter		NPF4, NRT1	K26548			Transporter
peptide/nitrate/nicotianamine transporter		NPF5, NRT1, NAET	K26562			Transporter
nitrate transporter		NPF6, NRT1	K26549			Transporter
low-affinity nitrate transporter		NPF7, NRT1	K26554			Transporter
narT; MFS transporterputative nitrate transporter	narT		K10850			Transporter
nitrate/nitrite transporter	narK, nrtP, nasA		K02575			Transporter
Lysine/arginine/ornithine transporter	argT, hisM, hisQ, hisP		K10013, K10015, K10016, K10017			Transporter
Histidine transporter	hisJ, hisM, hisQ, hisP		K10014-K10017			Transporter
Glutamine transporter	glnH, glnP, glnQ		K10036-K10038			Transporter
Arginine transporter	argJ, artI, artM, artQ, artP		K09996-K10000			Transporter	also art
Glutamate/aspartate transporter	gltI/aatJ, gltK/aatM, gltJ/aatQ, gltL/aatP		K10001-K10004			Transporter
Aspartate/glutamate/glutamine transporter	peb1A/glnH, peb1B/glnP, peb1C/glnQ		K10039-K10041			Transporter
Octopine/nopaline transporter	occT/nocT, occM/nocM, occQ/nocQ, occP/nocP		K10018-K10021			Transporter	Octopine is a derivative of the amino acids arginine and alanine; Nopaline is a chemical compound derived from the amino acids glutamic acid and arginine
General L-amino acid transporter	aapJ/bztA, aapQ/bztB, aapM/bztC, aapP/bztD		K09969-K09972			Transporter
Glutamate transporter	gluB, gluC, gluD, gluA		K10005-K10008			Transporter
Cystine transporter	tcyA/tcyJ/fliY, tcyB/tcyL, tcyC/tcyN		K02424, K10009, K10010			Transporter
L-Cystine transporter	tcyJ, tcyK, tcyL, tcyM, tcyH		K16956-K16960			Transporter
Arginine/ornithine transporter	aotJ, aotM, aotQ, aotP		K10022-K10025			Transporter
Arginine/lysine/histidine/glutamine transporter	bgtB, bgtA		K17062, K17063			Transporter
Arginine/lysine/histidine transporter	artP/artI, artQ, artR/artM		K23059, K17077, K23060			Transporter
Hydroxyproline transporter	lhpP, lhpM, lhpN, lhpO		K23061-K23064			Transporter
Branched-chain amino acid transporter	livK, livH, livM, livG, livF		K01999, K01997, K01998, K01995, K01996			Transporter
Neutral amino acid transporter	natB, natC, natD, natA, natE		K11954-K11958			Transporter
D-Methionine transporter	metQ, metI, metN		K02073, K02072, K02071			Transporter
Putative tryptophan/tyrosine transporter			K01989, K05832, K05833			Transporter
Putative lysine transporter	lysX1, lysX12, lysY		K17073, K17074, K17076			Transporter
Putative lysine/arginine/ornithine/histidine/octopine transporter			K23055-K23058			Transporter
Putative S-methylcysteine transporter	yxeM, yxeN, yxeO		K16961-K16963			Transporter
Putative polar amino acid transporter	ABC.PA.S, ABC.PA.P, ABC.PA.A		K02030, K02029, K02028			Transporter
Glutathione transporter	gsiB, gsiC, gsiD, gsiA		K13889-K13892			Transporter
Cationic peptide transporter	sapA, sapB, sapC, sapD, sapF		K19226-K19230			Transporter
Oligopeptide transporter	oppA/mppA, oppB, oppC, oppD, oppF		K15580-K15583, K10823			Transporter
Dipeptide transporter	dppA, dppB, dppC, dppD, dppF		K12368-K12372			Transporter
Dipeptide transporter	dppE, dppB1, dppC, dppD		K16199-K16202			Transporter
peptide/nickel transport system ATP-binding protein	ABC.PE.A, ABC.PE.A1, ABC.PE.P, ABC.PE.P1, ABC.PE.S		K02031-K02035			Transporter
putative peptide transport system permease protein	yydj, yydi		K16916, K16917			Transporter
High-affinity glutamate and neutral amino acid transporter	SLC1A1-SLC1A7		K05612-K05618			Transporter
Heavy subunits of the heteromeric amino acid transporters	SLC3A1, SLC3A2		K14210, K06519			Transporter
System A and System N sodium-coupled neutral amino acid transporter	SLC38A1-SLC38A6, SLC38A7_8, SLC38A9-SLC38A11		K14990, K14207, K13576, K14991-K14997			Transporter
nitrate reductase subunits alpha, beta, gamma	narG/narZ/nxrA, narH/narY/nxrB, narI/narV		K00370, K00371, K00374			Denitrification
nitrate reductase (cytochrome), nitrate reductase (cytochrome) electron transfer subunit	napA, napB		K02567, K02568			Denitrification
assimilatory nitrate reductase catalytic subunit, assimilatory nitrate reductase electron transfer subunit	nasC/nasA, nasB		K00372, K00360			Denitrification
nitrite reductase (NO-forming)	nirK		K00368			Denitrification
nitrite reductase (NO-forming)	nirS		K15864			Denitrification
nitrous oxide reductase	nosZ		K00376			Denitrification
nitrogenase molybdenum-iron protein alpha chain, nitrogenase molybdenum-iron protein beta chain, nitrogenase iron protein NifH	nifD, nifK, nifH		K02586, K02591, K02588			Denitrification
vanadium-dependent nitrogenase alpha chain, vanadium-dependent nitrogenase beta chain, vanadium nitrogenase delta subunit, vanadium nitrogenase iron protein	vnfD, vnfK, vnfG, vnfH		K22896-K22899			Denitrification
glutamine synthetase adenylyltransferase (ATase)	glnE		K00982	EC:2.7.7.42, EC:2.7.7.89		Regulatory	Activated by glutamine and by the unmodified form of the PII signal transduction protein and is inhibited by the uridylylated form of PII, PII-UMP
PII uridylyl-transferase (UTase)	glnD		K00990	EC:2.7.7.59		Regulatory	Activated by α-ketoglutarate and ATP but inhibited by glutamine and inorganic phosphate
MerR family transcriptional regulator, glutamine synthetase repressor	glnR		K03713			Regulatory	Responds to nitrogen metabolite levels and potentially regulatory signals from other systems
two-component system NtrB/NtrC (also NRII/NRI)	ntrB (glnL), ntrC (glnG)		K07708, K07712			Regulatory	NtrB is responsible for detecting the nitrogen status of the cell. Under nitrogen-limiting conditions, NtrB autophosphorylates at a conserved histidine residue. The phosphorylated NtrB then transfers the phosphate group to NtrC, activating it.
PII protein	glnK, glnB		K04752, K04751			Regulatory	PII proteins sense the cellular nitrogen status by binding to key metabolites such as glutamine and 2-oxoglutarate. Interacts with and modulates the activity of NtrB/NtrC (also NRII/NRI) in response to cellular nitrogen and carbon status. Under nitrogen excess conditions, GlnK interacts with and inhibits NtrB, thereby reducing NtrC phosphorylation and downregulating the expression of nitrogen ass…
nitrogen assimilation regulatory protein	nac		K19338			Regulatory	Modulates the expression of genes involved in nitrogen assimilation and nitrogen metabolism in response to nitrogen availability. It typically acts as an activator of genes that are required for the utilization of alternative nitrogen sources when preferred sources like ammonia are scarce. When nitrogen is limited, phosphorylated NtrC (NtrC-P) activates the transcription of the nac gene. Once pro…
leucine-responsive regulatory protein	lrp		K03719			Regulatory	Responds to leucine levels, regulating genes involved in amino acid biosynthesis and nitrogen metabolism.
						Regulatory
						Regulatory
